# Defining and targeting adaptations to oncogenic KRAS^G12C^ inhibition using quantitative temporal proteomics

**DOI:** 10.1101/769703

**Authors:** Naiara Santana-Codina, Amrita Singh Chandhoke, Qijia Yu, Beata Małachowska, Miljan Kuljanin, Ajami Gikandi, Marcin Stańczak, Sebastian Gableske, Mark P. Jedrychowski, David A. Scott, Andrew J. Aguirre, Wojciech Fendler, Nathanael S. Gray, Joseph D. Mancias

## Abstract

Covalent inhibitors of the KRAS^G12C^ oncoprotein have recently been developed and are being evaluated in clinical trials. Resistance to targeted therapies is common and likely to limit long-term efficacy of KRAS inhibitors (KRASi). To identify pathways of adaptation to KRASi and to predict drug combinations that circumvent resistance, we used a mass spectrometry-based quantitative temporal proteomics and bioinformatics workflow to profile the temporal proteomic response to KRAS^G12C^ inhibition in pancreatic and lung cancer 2D and 3D cellular models. We quantified 10,805 proteins across our datasets, representing the most comprehensive KRASi proteomics effort to date. Our data reveal common mechanisms of acute and long-term response between KRAS^G12C^-driven tumors. To facilitate discovery in the cancer biology community, we generated an interactive ‘KRASi proteome’ website (https://manciaslab.shinyapps.io/KRASi/). Based on these proteomic data, we identified potent combinations of KRASi with PI3K, HSP90, CDK4/6, and SHP2 inhibitors, in some instances converting a cytostatic response to KRASi monotherapy to a cytotoxic response to combination treatment. Overall, using our quantitative temporal proteomics-bioinformatics platform, we have comprehensively characterized the proteomic adaptations to KRASi and identified combinatorial regimens to induce cytotoxicity with potential therapeutic utility.
