## Supplementary material for "Defining and targeting adaptations to oncogenic KRAS^G12C^ inhibition using quantitative temporal proteomics": Table S1

### Sheet: Sheet1
Table S1 - List of proteomic experiments performed
Experiment	Cell line	Conditions	Time points
1	MiaPaCa-2	DMSO/Compound 4	DMSO (24h), KRASi (1h, 4h, 24h)
2	MiaPaCa-2	DMSO/Compound 4	DMSO (72h, 7days), KRASi (72h, 7d)
3	MiaPaCa-2	DMSO/ARS-1620	DMSO (24h, 8w), KRASi IC90 (24h, 8w)
4	H358	DMSO/Compound 4	DMSO (24h, 7d), KRASi (24h, 7d)
5	HCC44	DMSO/ARS-1620	DMSO (2D, 3D at 72h), KRASi (2D, 3D at 72h)
